# Split or spread - A spatio-temporal framework for the evolution of annual *Arabis* (Brassicaceae) in Eurasia

**DOI:** 10.1101/2025.10.08.681121

**Authors:** Christiane Kiefer, Marvin Zangl, Marcus A. Koch

**Affiliations:** Heidelberg Centre for Organismal Studies (COS) Heidelberg, Biodiversity and Plant Systematics, Heidelberg Universitiy, Heidelberg, Germany; Institute for Ecology, Evolution, and Diversity, Goethe University, Frankfurt am Main, Germany

## Abstract

Life history in plants appears to be an important determining factor for the capacity to cope with major environmental change. Consequently, the evolutionary history of life form may have constrained significantly present-day biogeographic distribution patterns of phylogenetically related species, which had either to adapt or migrate during Pleistocene climatic fluctuations. In particular in Brassicaceae the molecular basis of monocarpic and polycarpic flowering behavior is well understood, and it is thought that both traits are reciprocally conversed. The Brassicaceae consist in total of c. 25% of monocarpic species. However, species-rich tribes such as Arabideae consist of only 8% monocarpic species indicating evolutionary and environmental constrain towards life history transition. Here we utilized whole plastid genome sequencing through next-generation sequencing (NGS) to investigate the spatio-temporal timing of the evolution of annual species in the tribe Arabideae (Brassicaceae). Based on these data, we conducted phylogenetic reconstructions, divergence time estimations, and plastid haplotype distribution analyses. Past and present ecological niche modeling was performed for monocarpic taxa from three different Arabideae clades, *Arabis auriculata*, *Arabis nova* subsp. *iberica*, and *Arabis montbretiana*. With the integration of these approaches, we test the hypothesis that the evolution of monocarpic species in tribe Arabideae at low frequency is associated with large-scale biogeographic patterns reflecting migration rather than adaptation or reversals.
