## Supplementary Table 1 for "Split or spread - A spatio-temporal framework for the evolution of annual *Arabis* (Brassicaceae) in Eurasia"

### Sheet: Tabelle1
accession	species	Gartenbank entry	Genebank accession number ITS	Genebank accession number trnL	Genebank accession number trnLF	trnLF haplotype	input number	Lab-ID	previous species determination	comment / status	origin / donor	herbarium ID / donor ID	country	collection location	height above sea level [m]	latitude	longitude	collector	collection date	collection number	Included in skimming or genome resequencing?	trimmed reads	mapped reads, duplicates removed	number of masked nucleotides (N) in plastome assembly
HEID502992	Arabis alpina	502992					-	-	-	-	Ex National Herbarium, Pretoria, South Africa	5718	Ethiopia	Prov. Abyssinia, Dist. Mussolini Pass, near Debra Sina, Rock crevices, flower white.	914 (3000ft)	9.85	39.76	O. West	1941-04-28		resequencing, Novogene	10754164	427614	87
B20060956	Arabis alpina	915084					B-2006-0956	-	-	-	-	-	Germany	Baden-Württemberg, Ebingen, Holzhalde.	-	48.21	9.01	Christiane Kiefer	2006-05-19		skimming, Heidelberg	12806846	238716	40
B20170024	Arabis alpina	924271					B-2017-0084	-	-	name should be B20170084 (was called so when given to Deepseq. Lab)	BG Bayreuth Absaat von HEID109656	-	Tanzania	Kilimanjaro, Felsspalten und Felsüberhänge	3800	-3.07	37.36	Aas, G.; Lauerer, M.	2005-10-00		skimming, Heidelberg	32234277	2196968	19
	Arabis alpina		AJ232923																		no
HEID917656	Arabis aubrietioides var. purpurea	917656					B-2009-0252	RK003 offspring	-	-	BG Krakau	-			-	-	-	-	-		skimming, Heidelberg	9609073	448307	44
HEID505446	Arabis auriculata	505446				Aau Hap J	-	-	Arabis nova	redetermined by M. Koch	Marcus Koch ex Sizilien	-	Italy	Sizilien, Rocca Novara sui Peloritani sulla Rocca Salvatesta, Kalkfelsen, SW-Seite	1130	37.9919	15.1453	Marcus Koch	2016-03-30		skimming, Heidelberg	5847620	866601	1009
HEID9200256	Arabis auriculata		no data	FJ407280	FJ407247	Aau Hap B		A55M			Herbarium Munich	M	Germany	Kyffhäuser, Frankenhausen		51.35	11.1	Kappel	1903-05-13		no
HEID8006671	Arabis auriculata	-				Aau Hap L	-	Arabis12	Arabis montbretiana	redermined using the herbarium voucher	Herbarium Paris P	P04655779	Turkey	Paphlagonia : Tossia, Schehderc		41.5	33.5	P.Sintenis	1892-05-13		skimming, Heidelberg	14234911	2597743	639
HEID8006676	Arabis auriculata	-				Aau Hap K	-	Arabis17	Arabis recta	Synonym of A. auriculata	Herbarium Vitoria VIT	VIT90055	Spain	Palencia, Hoces de Piedrasluengas		42.9832	-4.47183	L. Herrero	1987-05-02		skimming, Heidelberg	12738465	915555	134
HEID8006701	Arabis auriculata	-				Aau Hap G	-	Arabis42	-	-	Herbarium Madrid MA	MA555001	Morocco	prov. Oujda, Mts. Des Beni Snassen, N unterhalb A. Almou an der Piste nach Ain Regada, Kalk, Wiese	1050	34.8667	-2.2	H. Förther	1993-04-11		skimming, Heidelberg	13042594	2748975	569
HEID8006711	Arabis auriculata	-				Aau Hap F	-	Arabis52	Arabis recta	Synonym of A. auriculata	Herbarium Madrid MA	MA508810	Spain	Granada, Hueneja, Sierra Nevada	2300	37.1003	-2.97749	Aedo, Munoz Garmendia	1992-06-19		resequencing, Novogene	7590647	1559898	859
HEID8006718	Arabis auriculata	-				Aau Hap C	-	Arabis59	-	-	Herbarium Madrid MA	MA503399	Spain	Ourense, Rubia, Cobas, paredones de "El Estrecho", En comunidad de nanoterofitos desarrollada sobre cubetas de rocas calizas	550	42.4337	-6.93324	J. Amigo	1991-03-29		skimming, Heidelberg	9389207	1487611	969
HEID8006727	Arabis auriculata	-				Aau Hap C	-	Arabis68	-	-	Herbarium Madrid MA	MA873837	Spain	Murcia, Sierra del Gigante, ladera SW del pico Taibena	1410	37.7358	-1.99333	C. Aedo	2013-04-14		skimming, Heidelberg	10423146	1448222	844
HEID8006737	Arabis auriculata	-				Aau Hap H	-	Arabis78	-	-	Herbarium Madrid MA	MA587112	Morocco	Middle Atlas, 34,5km from Ifrane on road to Dayet Ifrah	1560	33.6	-4.93333	S.L. Jury et al.	1995-04-28		skimming, Heidelberg	6818010	259203	945
HEID505645	Arabis auriculata	505645				Aau Hap B	B-2018-0012	RK018 offspring	-	see also B-2006-0556 / 914439	Christiane Kiefer ex MPIZ, Köln	-	Italy	Abruzzo, Prov. L‘Aquila, S. Pio delle Camere (AQ), 830mNN.	830	42.28	13.66	-	-		resequencing, Novogene	28616757	3395889	678
B20100193	Arabis auriculata	930008				Aau Hap A	B-2010-0193	RK027	-	-	-	-	Uzbekistan	Ufer des Ugam-Flusses ca. 0,5km oberhalb Khumsan, Grenze zwischen Karshantau und Ugam-Gebirge, Provinz Taschkent	850	41.6833	69.95	-	-		skimming, Heidelberg	12935998	2376588	616
HEID9200184	Arabis auriculata		FJ187888	FJ188185	FJ188034	Aau Hap B		A16MO2			Herbarium Missouri MO	MO-5768538	Austria	Niederösterreich: Alpenvorland, Traisental S von St. Pölten; lückige, grasige Böschung zwischen St. Georgien am Steinfeld und Wörth.	300	48.1333	15.6167	Thomas Barta	2002-05-02	2002-233	no
HEID9200123	Arabis auriculata		FJ187910	FJ188207	FJ188056	Aau Hap A		A30MO			Herbarium Missouri MO	MO-5610994	Georgia	Georgia		41.757	44.5075	John F. Gaskin	1999-06-12	689	no
HEID9200237	Arabis auriculata		GU182064	GU181930	GU181996	Aau Hap A		A35M			Herbarium Munich	M	Iran	North.: ca. 14km SW of Lohondor, Koilar region; open woodland with dense patches of grasses, Koilar Region	1400	37.5	55.833	H. Akhani	1995-04-19	10297	no
HEID9200243	Arabis auriculata		FJ187856	FJ188153	FJ188002	Aau Hap B		A42M			Herbarium Munich	M	Greece	Dytiki Makedonia: Askio-Gebirge NE Grevena. Fahrweg (schwierige Schotterpiste) von Galatini nach Ptolemaida, Makhedonia		40.3693	21.6003	Tillich	2001-04-19	4275	no
HEID9200255	Arabis auriculata		FJ187862	FJ188159	FJ188008	Aau Hap B		A54M			Herbarium Munich	M	Germany	Regensburger Jura: Eilsbrunn, Pfalzlbauernberg (felsige Trockenrasen am oberen Südhang)	420	49.0002	11.9833	J. Albrecht, K.P. Buttler & W. Zielonkowski	1967-04-24		no
HEID9200257	Arabis auriculata		FJ187863	FJ188160	FJ188009	Aau Hap B		A56M			Herbarium Munich	M	Austria	Flora Austriae inferioris; frequentissime in agris inter Gramatneusiedel, Marienthal et Ebergassing; solo caleareo-argillaceo, humoso	180	48.0376	16.5055	F.A. Tscherning	1895-06-09		no
HEID9200259	Arabis auriculata		FJ187864	FJ188161	FJ188010	Aau Hap H		A58M			Herbarium Munich	M	Morocco	Prov. de Meknes: Paßhöhe Tizi-n-Tretten an der Straße von Ifrane nach Mischliffen (2104), 9 km SE Ifrane; Kalkfelsen, Prov. De Meknes	1880	33.4667	-5.05	D. Podlech	1987-04-24	43319	no
HEID8000901	Arabis auriculata		HM046174	HM046229	HM046204	Aau Hap I		A76MO			Herbarium Missouri MO	MO-2019760	Tunesia	Ain Saddme, between Maktar [Mactaris] and Rohia		35.8529	9.20375	Boulos, L.	1968-03-31	2558	no
HEID8000902	Arabis auriculata		HM046175	HM046230	HM046205	Aau Hap E		A77MO			Herbarium Missouri MO	MO-22044340	Morocco	GA. Cirque de Jaffar, SW Midelt	2250	3,.579725	4.88122	Alexander, J.C.M. & Kupicha, F.K	1972-05-23	407	no
HEID9200162	Arabis auriculata		HM046176	HM046231	HM046206	Aau Hap H		A79MO			Herbarium Missouri MO	MO-3924252	Morocco	Ifrane (Moyen Atlas); sous bois, sur calcaire	1400	33.5275	-5.1	J. Lewalle	1977-07-04	8674	no
HEID501194	Arabis auriculata		FJ187936	FJ188233	FJ188082	Aau Hap B		JR002			HEID	HEID501194	Italy	Garda, Veneto, prov. Verona, Fähre von Maderno-Torri, M. Poma vor Garda		45.6042	10.6908	M. Koch	1995-06-03		no
HEID9200004	Arabis auriculata		HQ646607	HQ646728	HQ646667	Aau Hap C		MA006			Herbarium Madrid MA	MA-424339	Spain	Valdegobia (VI): Mte. Vallegrull. En repisas de la base del roquedo de la umbria. Calizas. Prov. Alava	1200	42.837	-3.2332	B.Fz. de Betono & J.A. Alejandre	1987-05-24	1038-87	no
HEID9200005	Arabis auriculata		HQ646608	HQ646729	HQ646668			MA007			Herbarium Madrid MA	MA-493314	Spain	Anon (Z): Macizo del Moncayo, Penas de Talamantes, roquedoa calizos, W-NW, Bases de roquedos verticales, suelos nitrificados. Prov. Zaragoza	1400-1460	41.7247	-1.7256	M.L. Gil Zuniga & J.A. Alejandre	1990-05-15	659/90	no
HEID9200006	Arabis auriculata		HQ646609	HQ646730	HQ646669	Aau Hap C		MA008			Herbarium Madrid MA	MA-468403	Spain	Villafranca de Montes de Oca (BU): Laderas al pie de roquedos calizos en las solanas. Prov. Burgos	1040-1080	42.3597	-3.3189	B.Fz. de Betono & J.A. Alejandre	1988-05-08	1344-88	no
HEID505649	Arabis auriculata		GU182083	GU181951	GU182016	Aau Hap B		RK017				HEID505649	Austria	Niederösterreich, Hainburg	200-480	48.14	16.9413				no
HEID809772	Arabis auriculata		GU182084	GU181952	GU182017	Aau Hap B		RK018				HEID809772	Italy	Reg. Abruzzen, Prov. L'Aquila, San Pio delle Camere.	830	42.2832	13.6623				no
HEID809773	Arabis auriculata		GU182085	GU181953	GU182018	Aau Hap C		RK019				HEID809773	Spain	S-Spanien, Sierra de Maria, Almería.	1600	37.65	-2.2333				no
HEID9200295	Arabis auriculata		GU182090	GU181958	GU182023	Aau Hap A		RK026				HEID9200295	Uzbekistan	Ufer des Ugam-Flusses ca. 0,5km oberhalb Khumsan, Grenze zwischen Karshantau und Ugam-Gebirge, Provinz Taschkent, Prov. Taschkent, Usbekistan	850	41.683	69.95	Matthias Hoffmann?			no
HEID505761	Arabis auriculata		GU182091	GU181959	GU182024	Aau Hap A		RK027				HEID505761	Uzbekistan	Ufer des Ugam-Flusses ca. 0,5km oberhalb Khumsan, Grenze zwischen Karshantau und Ugam-Gebirge, Provinz Taschkent.	850	41.683	69.95	Matthias Hoffmann?			no
HEID9200297	Arabis auriculata		GU182092	GU181960	GU182025	Aau Hap A		RK028				HEID9200297	Uzbekistan	Naovalisaj ca. 3km oberhalb der Landstraße, Ugam-Gebirge, Provinz Taschkent	1100	41.7333	70.0833	Matthias Hoffmann?			no
HEID9200298	Arabis auriculata		GU182093	GU181961	GU182026	Aau Hap A		RK029				HEID9200298	Uzbekistan	Naovalisaj ca. 3km oberhalb der Landstraße, ca. 1100m NN, Ugam-Gebirge, Provinz Taschkent [41.44N 70.05E]	1100	41.7333	70.0833	Matthias Hoffmann?			no
no HEID number	Arabis auriculata		HM046194	HM046246	HM046219	Aau Hap B		RK044					Turkey	A4 Ankara: Beypazari, Acisu Village, eroded area, 550 m, 10/5/1999	550	31.9902	40.1656	B. Mutlu			no
no HEID number	Arabis auriculata		HQ646633	HQ646754	HQ646693	Aau Hap D		RK052				E00113316	Saudi-Arabia	Saudi-Arabia, 8km south of Wadi Lakus off Wadi Abyad near the Gulf of Aqaba. Shady cracks of steep red or black granite hillsides.	2285	21.12	40.32	S. Collenette	1991-03-20	7718	no
HEID8000514	Arabis auriculata		HQ646635	HQ646756	HQ646695	Aau Hap D		RK054				E00113331; 1322*3	Saudi-Arabia	Near Ash Shafa, Taif, Jabal Baral	7000 feet	21.0744	40.3167	Collenette, J.S.	1991-03-07	7704	no
HEID8000515	Arabis auriculata		HQ646636	HQ646757	HQ646696	Aau Hap D		RK055				E00141150; 1322*4	Saudi-Arabia	Prov. Mekka, Jabal Ad Dafa - S.W. of Taif. Under junipers - rocky hillside. To compare with 8542 from same area.	2134	21.12	40.32	S. Collenette	1993-03-03	8543	no
HEID8000697	Arabis auriculata		KF547244	KF547715	KF547514	Aau Hap A		RK074			Herbarium Missouri MO		Armenia	Sjunik Province, ca. 5km WSW of Meghri		38.8736	46.2115	G. Fayvush et al.	2005-05-01	05-0524	no
HEID8008786	Arabis blepharophylla	9200074					-	Arab1401	-	-	Agriculture and Agri-Food Canada, Ottawa	DAO-563611	USA	California, Twin Peaks, rocky costal hills	152	37.2	-120.2	L. S. Rose	1948-03-26		resequencing, Novogene	15844989	1730065	1377
HEID8008999	Arabis blepharophylla	9200091					-	Arab1795	-	-	Gray Herbarium Harvard University, Cambridge, MA	-	USA	California, open slopes, San Bruno Hills, 2 mi southeast of Daly City	200-360	37.6872	-122.436	R. C. Rollins	1942-04-30		resequencing, Novogene	7438136	569828	1468
HEID8000549	Arabis mollis	502919					-	JR099	-	was collected as A. graellsiiformis	Ernst Vitek ex Armenien	-	Armenia	Sjunik province, Kapan district, Kajaran pass, side valley west of pass, ca. 1,6km from top of pass, alpine meadows with rocks	2569	39.1125	46.1425	George Fayvush, Kamilla Tamanyan, Marine Oganesyan, Hasmik Ter-Voskanyan, Ernst Vitek	2004-06-23		resequencing, Novogene	30942332	4801042	46
HEID8000829	Arabis crucisetosa	-					-	A0004-MO	-	-	Missouri Botanical Garden, CK, 09/2006	MO-1222584	USA	Idaho, Idaho County, on moist banks where grassy and on talus on the south side of Squad Creek, about 1,5 miles from the bottom of the Snake river Canyon, R. 2W. T.	128,88 (6000 ft)	45.5833	-116.483	Meyer, F.G.	1937-05-13		resequencing, Novogene	34083968	3077673	1514
HEID924272	Arabis cypria	924272					B-2017-0085	RK087 offspring	-	-	-	-	Cyprus	Pentadaktylos/Kyrenia Range, Burg Voufavento/Buffavento.	900	35.29	33.41	Vogt	-		skimming, Heidelberg	9104050	686810	20
HEID502973	Arabis cypria	502973					B-2010-0201	RK087 offspring	-	new sequencing done (2023), old seq. was identical to HEID504745	-	-	Cyprus	Pentadaktylos/Kyrenia Range, Burg Voufavento/Buffavento.	-	35.29	33.41	-	-		resequencing, Novogene	45845353	3735235	21
HEID800498	Arabis deflexa	-					-	RK250	-	name should be 8000498	Herbarium Edinburgh RBGE	E00381009	Turkey	prov. Antalya, distr. Akseki: Gorge below Erenkaya, between Manavgat & Akseki	700	37.0784	31.7604	Davis & Polunin	1956-04-10		skimming, Heidelberg	8576928	814427	23
HEID8001016	Arabis graellsiiformis	-					-	56	-	-	Herbarium Kopenhagen C, Michael Grundmann, Arabis loan C 2007	C-70/2006/109	Turkey	Prov. Bitlis/Van, Mt. 10km SE of Pelli [Alacabuk Dagi]	2896	38.4114	42.7783	Davis & Polunin	1854-07-08		skimming, Heidelberg	3081436	239140	103
HEID8000504	Arabis ionocalyx	-					-	RK253	-	-	Herbarium Edinburgh RBGE	E00381020	Turkey	Prpov. Mersin, Gülek - Namrun yayla	800	37.2572	34.7694	Davis & Hedge	1957-04-04		resequencing, Novogene	6661311	725686	58
HEID800503	Arabis ionocalyx	-					-	RK255	-	name should be 8000503	Herbarium Edinburgh RBGE	E00381025	Turkey	Prov. Antalya, Distr. Serik, Aspendos (Belkis), in the theatre	50	36.9256	31.1447	Davis & Polunin	1956-04-06		skimming, Heidelberg	10857724	646316	0
HEID809841	Arabis kennedyae	809841				Am Hap C	-	RK215	-	-	-	-	Cyprus	Chionistra (AR2), igneous rocky ground (serpentine + diabase)	1821-1886	34.93	32.86	M. Andreou & C. Constantinou	2010-04-28		resequencing, Novogene	30864254	4657249	81
HEID8006674	Arabis montbretiana	-				Am Hap F	-	Arabis15	-	-	Herbarium Paris P	P06617964	Turkmenistan	Turcomania : in glareosis convallium montium prope Ashabad	3000-4000	37.9319	58.4308	D.Litwinow	1898-05-06/1898-06-07		skimming, Heidelberg	14449996	2445421	75
HEID8006675	Arabis montbretiana	-				Am Hap C	-	Arabis16	-	-	Herbarium Paris P	P06617956	Turkey	Hatay, Djebel Aqra [Cassius] (Syrie du Nord)		35.9501	35.9647	R.Gombault	1932-05-11		skimming, Heidelberg	22589247	1247792	44
HEID9200177	Arabis montbretiana		FJ187882	FJ188179	FJ188028	Am Hap E		A08MO2			Herbarium Missouri MO	MO-5802931	Turkmenistan	The Western Kopetelag canyon Bami from settlement Bami to villa ge. Saywan; on the stone slopes	x	38.7133	56.6667		2003-04-12		no
HEID9200124	Arabis montbretiana		GU182045	GU181911	GU181979	Am Hap D		A31MO			Herbarium Missouri MO	MO-2396851	Iran	D5 (Times Atlas), between Yasuj and Sisakht (foot of Kuh-i-Dinar); legdes of limestone conglomerate rocks	1700	30.865	51.4567	David and Bokhari	1974-04-08	D.56441	no
HEID9200125	Arabis montbretiana		GU182046	GU181912	GU181980	Am Hap G		A32MO			Herbarium Missouri MO	MO-1262438	Pakistan	Abbottabad, Hazara, North West Frontier Province	1280	34.145	73.2017	R.R. Steward	1935-04-15	14633	no
HEID9200260	Arabis montbretiana		FJ187865	FJ188162	FJ188011	Am Hap D		A59M			Herbarium Munich	M	Iran	Prov. Ilam: 5-6 km after Arguvaz-e Malek-Shahi, on the road to Abdanan, W slope of Kabir Kuh, beside the farms, Prov. Ilam	1600	32.9419	47.4681	Sh. Zarre	1999-04-06	258	no
HEID809801	Arabis montbretiana		HM046193	HM046245	HM046218	Am Hap E		RK043				HEID809801	Turkey	C10 Hakkari: Between Şemdinli-Şapatan passageway, 2 km from Şemdinli, rocky slopes.	1556	37.3364	44.5142	B. Mutlu			no
no HEID number	Arabis montbretiana		HQ646634	HQ646755	HQ646694	Am Hap D		RK053				E00113317	Saudi-Arabia	Saudi-Arabia, Prov. Mekka, Sabal-Adafa, North of Ash Shafa - Near Taif. Under junipers - steep hillside.	2134	21.18	40.315	S. Collenette	1991-03-07	7704	no
HEID8000701	Arabis montbretiana		KF547241	KF547712	KF547511	Am Hap E		RK070			Herbarium Missouri MO		Iran	Prov. Razavi-Khorasan, Iran, Khorasan Province, Kalat-e Naderi, Darband		36.9945	59.7683	M. Joharchi & Zangooee	1989-04-23	17106	no
HEID8000661	Arabis montbretiana		HQ200938	HQ200952	HQ200945	Am Hap D		RK121				B10 0201515	Iran	Persia, Prov. Teheran: Inter Kan et Sangan 15-20km NW Teheran.	1400-1800	35.8177	51.2639	K.H. Rechinger	1977-04-22	54513	no
HEID8000662	Arabis montbretiana		KF547277	KF547750	KF547548	Am Hap E		RK122				B10 0356048	Tadschikistan	Asia centralis, Pamir, montes "Hissarski khrebet", 50km situ orientali ab oppido Dushanbe, in valle fluminis Kafarnigan	1600-1800	38.71	69.31	V. Vasak	1974-05-24		no
HEID8000663	Arabis montbretiana		KF547279	KF547752	KF547550	Am Hap F		RK124				B10 0356047	Afghanistan	Prov. Kabul: Paghman westlich von Kabul		34.5833	68.95	H.F. Neubauer	1964-05-07	4174	no
HEID8000752	Arabis nordmanniana	-					-	71	-	-	MAK, München, 11/2006	A029M	Georgia	Kaukasus, Caucasus occidentalis, disr. Gagra, in valle angusta rivi Gulripsh	50	42.9331	41.1077	Vasak, V. et Vezda, A.	1978-06-17		resequencing, Novogene	26295518	786755	52
HEID924340	Arabis nordmanniana	924340					B-2018-0010	RK219	-	-	Christiane Kiefer ex MPIZ, Köln	-	unknown	unknown	-	-	-	-	-		no	12073028	540578	37
HEID9200235	Arabis nova		HM046185	HM046240	HM046212			A33M				HEID9200235	Italy	Südtirol: Pontigl N von Gossensass, Prov. Bozen, Balmen an der rechten Talseite	1290	46.9333	11.4333	D. Podlech	1962-07-02	8468	no
HEID9200022	Arabis nova		GU182041	GU181909	GU181977			MA024			Herbarium Madrid MA	MA-48509	France	Cerdagne: Vallée dAngoustrine, autour des blocs granitiques, Dept. Pyrenées-Orientales	1550	42.4821	1.929	F. Sennen	1926-00-00	5668	no
no HEID number	Arabis nova		JQ919839	Q919817	JQ919861			RK127				B10 0201566	Slovakia	Kraj Zilina, Okres Martin, Flora Slovaciae: centralis Velka Fatra in declivibus petrosis in fundo valis Dedosova, australis.	1100	19.0502	48.9166	Bernatova	1993-06-04		no
HEID9200020	Arabis nova subsp. iberica		GU182039	GU181907	GU181975	Ai Hap A		MA022			Herbarium Madrid MA	MA-732814	Spain	Hs, Toledo: Mora, cerro de Penas Negras, collado entre las dos cumbres, repisas y al pie de roquedos cuarciticos; Prov. Toledo	930	39.6755	-3.7346	V.J. Aran & M.J. Toha	2004-04-17	5782	no
HEID9200021	Arabis nova subsp. iberica		GU182040	GU181908	GU181976	Ai Hap A		MA023			Herbarium Madrid MA	MA-730104	Spain	Ciudad Real; Argamasilla de Calatrava, Finca La Laguna, Cerro Herranderos; matorral sobre cuarcitas, prov. Ciudad Real	830	38.7143	-4.0183	R. Garcia-Camacho & C. Santamaria	2002-04-20	RGC494	no
HEID9200186	Arabis nova subsp. nova		no data	FJ407294	FJ407267			A18MO2			Herbarium Missouri MO	MO-3728765	France	Env. de Mont-Louis, Dept. Pyrénées-Orientales		42.505	2.1182	Reboud	1849-08-00		no
HEID9200234	Arabis nova subsp. nova		HM046184	HM046239	HM046211			A32M			Herbarium Munich	M	Switzerland	in alpibus Helvetiae		46.8	8.2	Leim?			no
HEID8000664	Arabis nova subsp. nova		KF547280	KF547753	KF547551			RK125				B10 0201523	Bosnien-Herzegowina	Bosnia. In declivibus dumetosis ad "Starigrad" inter "Sarajevo" et "Pale"	700-960	43.853	18.4399	K. Maly	1906-06-00	4603	no
HEID504745	Arabis nova ssp. iberica	504745				Ai Hap A	B-2018-0011	-	-	-	Provided by Santiago Martín-Bravo, Sevilla, via Christiane Kiefer, MPIPZ, Köln	-	Spain	Madrid, San Agustín de Guadalix, path besides Guadalix river, next to Isabel II channel facilities	690	40.7044	-3.60583	P. Jiménez Mejías & J.E. Rodríguez	2013-04-28		resequencing, Novogene	25120916	196927	128
HEID8006759	Arabis nova ssp. iberica	-				Ai Hap A	-	Arabis100		name differs from Lab-ID	Herbarium Madrid MA	MA861182	Spain	Toledo: San Pablo de los Montes	1160	39.5335	-3.18618	Hernandez Palacios	2010-05-22		skimming, Heidelberg	10135776	718366	1
HEID8006760	Arabis nova ssp. iberica	-				Ai Hap A	-	Arabis101	-	-	Herbarium Madrid MA	MA861292	Spain	Toledo: San Pablo de los Montes	1160	39.5335	-3.18618	Hernandez Palacios	2010-05-22		skimming, Heidelberg	9135071	845594	9
HEID8006678	Arabis nova ssp. iberica	-				Ai Hap A	-	Arabis19	-	long branch in ITS tree (-> removed) -> fungi contamination (Albugo candida)	Herbarium Leon LEB	LEB120743	Spain	Madrid, Torrelodones, Monte de los Angeles, Repisa de berrocales graniticos	890	40.5857	-3.93056	J.M. Gabriel y Galan	2016-05-00		skimming, Heidelberg	11025115	1792821	2
HEID8006685	Arabis nova ssp. iberica	-				Ai Hap H	-	Arabis26	Arabis auriculata	redetermined using the herbarium voucher (with Flora Iberica); may be A. iberica X A. auriculata hybrid!	Herbarium Pamplona PAMP	PAMP7524	Spain	Navarra, Encinar SW en Unzue		42.6531	-1.62624	F. Villanueva	1974-05-04		skimming, Heidelberg	4987713	172302	123
HEID8006691	Arabis nova ssp. iberica	-				Ai Hap A	-	Arabis32	-	-	Herbarium Pamplona PAMP	PAMP8082	Spain	Valle del Hospital del Obispo, Caceres	-	39.5797	-5.35227	E. Fuertes	1971-05-15		skimming, Heidelberg	11073897	1141071	58
HEID8006693	Arabis nova ssp. iberica	-				Ai Hap A	-	Arabis34	-	-	Herbarium Valencia VAL	VAL921328	Spain	Ciudad real, El Molinillo, Hacia el embalse Torre de Abraham	-	39.4682	-4.22571	G. Mateo	1992-04-19		skimming, Heidelberg	9931073	992881	1
HEID8006695	Arabis nova ssp. iberica	-				Ai Hap B	-	Arabis36	-	-	Herbarium Valencia VAL	VAL961280	Spain	Zaragoza, Santa Cruz de Grio	690	41.361	-1.44576	Martinez Cabeza	1996-04-13		skimming, Heidelberg	13075730	957234	1
HEID8006696	Arabis nova ssp. iberica	-				Ai Hap B	-	Arabis37	-	name differs from Lab-ID	Herbarium Valencia VAL	VAL183317	Spain	Teruel: gea de Albarracin, Sierra Carbonera	1500	40.3598	-1.35123	G. Mateo et al.	2004-04-29		skimming, Heidelberg	10708439	752463	14
HEID8006756	Arabis nova ssp. iberica	-				Ai Hap A	-	Arabis97	-	-	Herbarium Madrid MA	MA913967	Spain	Madrid, Torrelodones, Monte de los Angeles, Repisa de berrocales graniticos	890	40.5857	-3.93056	J.M. Gabriel y Galan	2016-05-00		skimming, Heidelberg	10949479	480525	6
HEID8006757	Arabis nova ssp. iberica	-				Ai Hap A	-	Arabis98	-	-	Herbarium Madrid MA	MA802757	Spain	Ciudad Real, San Lorenzo de Calatrava, cerro de Malabrigo	-	38.4381	-3.66244	J. Calvo et al.	2008-05-10		skimming, Heidelberg	11807441	954493	19
HEID8006710	Arabis nova ssp. nova	-					-	Arabis51	-	-			Spain	Huesca, Loarre, Sierra de Loarre.Repetidor	1500	42.3391	-0.693575				skimming, Heidelberg	17340805	1090291	383
HEID8008794	Arabis nuttallii	9200080					-	Arab1427	-	-	Agriculture and Agri-Food Canada, Ottawa	DAO-564757	Cananda	British Columbia, Starvation Peak area near B. C. /Alberta border; occasional on coarse talus slope with numerous rock outcrops	2438	49.0333	-114.2	R. L. Taylor, J. A. Calder, D. H. Ferguson	1958-07-30		resequencing, Novogene	25332705	2823089	40
HEID505738	Arabis purpurea	505738					-	-	-	-	Marcus A. Koch ex Zypern	-	Cyprus	Trodos-Gebirge, Mt. Olympos, offene Felsgrusflächen und Felsen auf Harzburgit		34.94	32.86	Marcus Koch	2019-04-19		resequencing, Novogene	34631387	2594424	288
B20100217	Arabis purpurea	930032					B-2010-0217	RK004 offspring	-	-	Gomez Campo Collection Madrid	7332-86	Cyprus	slopes of Kalopanaiotis, Olymbos Troodos	-	34.99	32.83	-	-		skimming, Heidelberg	12819777	373032	320
HEID8000100	Arabis scabra	-					ArabidSC050	-	-	-	-	-	Spain	Burgos, Covarrubias, margen de camino entre cultivos próximos al río	920	42.0549	-3.51967	-	-		skimming, Heidelberg	10912613	1234683	497
HEID800619	Arabis verna	-					-	25	-	name should be 8000619	-	-	Italy	Istrien	-	45.6	13.77	-	-		skimming, Heidelberg	3945081	83910	1767
HEID8009296	Arabis verna	-					-	#47	-	-	Herbarium Madrid MA	MA410777(2)	Spain	Malaga, Antequera, Torcal de Antequera	1220	36.946	-4.54983	Fernandez, C. et al.	1978-04-30		resequencing, Novogene	22946087	1540919	862
HEID8000822	Arabis verna	-					-	A20-MO2	-	-	Herbarium Missouri MO	MO-05040147	Greece	Rhodos, Mt. Profitis Ilias	850	36.2735	27.9461	Hedberg, O. et al.	1978-05-24		resequencing, HEID	37821084	4567265	681
HEID9200188	Arabis verna		FJ187890	FJ188187	FJ188036			A20MO2			Herbarium Missouri MO	MO 05040147	Griechenland	Südliche Ägäis, Präf. Dodekanes, Mt. Profitis Ilias	850	27.9333	36.27	Olov Hedberg et al.	1978-04-24	6624	no
HEID9200167	Arabis verna		FJ407231	GU181913	FJ407265			A86MO			Herbarium Missouri MO	MO 2204391	Morocco	MA: 21 km from Taza to Bab Bou Idir; damp hollows between limestone boulders in Quercus ilex forest	1240	-4.1167	34.0667	J.C.M. Alexander & F.K. Kupicha	1972-05-18	273	no
HEID501390	Arabis verna		GU182043	GU181910	GU181978			JR095			HEID	HEID501390	Greece	Reg. Kriti, Per. Iraklio, Kamares, oberhalb Kamare, Psiloritis		24.82	35.165	M. Koch	1996-03-00		no
HEID9200045	Arabis verna		HQ646628	HQ646749	HQ646688			MA047			Herbarium Madrid MA	MA-410777	Spain	Malaga. Antequera: Torcal de Antequera, in pascuis siccis, solo calcareo, Prov. Malaga	1220	39.946	-4.5498	F.J. Fernández Casas & Munoz Garmendia	1978-04-30	2227	no
no HEID number	Arabis verna		HM046195	HM046247	HM046220			RK045				BM s.n.	Turkey	Prov. Isparta, Lkr. Egirdir, C3 Isparta: Kovada Lake	925	30.8719	37.6333	B. Mutlu	1998-05-26	BM-3465	no
HEID 809837/8	Arabis verna		JQ919840	JQ919818	JQ919862			RK212				HEID 809837/8	Spain	S-Spain, Andalusia, calcareous soil, near Ronda, Málaga.	x	-5.166	36.74	x	x	x	no
no HEID number	Arabis verna		KC412285	no data	no data			vrn025				BM s.n.	Croatia	Istrien. Pola: Macchien auf dem Monte Foibon	x	13.858	44.895	K. Untchy	1906-04-16	x	no
no HEID number	Arabis verna		KF547397	KF547119	KF547667			vrn027				BM s.n.	Italy	Sicily: Trapani: 10km E. of Trapani, Erice, 650 - 700m. Path sides in Town.	650	12.5837	38.0365	Davis, D. & S. Sutton	1979-05-22	63605	no
no HEID number	Arabis verna		KF547398	KF547120	KF547668			vrn033				BM s.n.	Syria	Plantae montium Syriae borealis: Hamdiyah, Nusariy Mts. [* 4 Hamidiyah in Nordsyrien (www.fallingrain.com) - Mittelpunkt gewählt]	x	36.88	35.7	x	1885-04-09	x	no
no HEID number	Arabis verna		KF547399	KF547121	KF547669			vrn034				BM s.n.	Lebanon	Plantae Jordanicae: Bekaa, Rasheiya	x	35.8398	33.5019	x	1887-04-09	371	no
no HEID number	Arabis verna		KF547400	KF547122	KF547670			vrn037				BM s.n.	Turkey	Prov. Mersin, Gülnar. Among rocks.	1000	33.4	36.3333	P.H. Davis & O. Polunin	1956-04-11	D26055	no
no HEID number	Arabis verna		KF547401	KF547123	KF547671			vrn040				E 00380871	Israel	Flora of Palestine: Wadi Yallah (Carmel), among shady rocks.	x	35	32.75	P.H. Davis	1942-03-25	4174	no
HEID9200236	Aranis nova nova		no data	GU181929	GU181995			A34M			Herbarium Munich	M	Italy	Südtirol: Umgebung von Mals, Trockenwald unter Schlinig	1600	46.7167	10.5045	Doppelbaur	1963-08-06	11160	no
HEID504984	Aubrieta ekimii	504984					-	-	-	-	-	-	Turkey	"....a locality which was very close to SYZB 3861 (c. 10 km, bird flight)...." SYZB 3861: Türkei: A2(A), Izmit, Yuvacik, Aytepe	800	40.75	29.96	Siri Yüzbasioglu	2014-04-00		resequencing, Novogene	33356806	4445320	690
HEID504987	Aubrieta vulcanica	504987					B-2013-0468	-	-	-	-	-	Turkey	Zentralanatolien, Kappadokien, östlich Niğde, zwischen Özyurt / Üçkapılı und Çamardı, an der Çamardı-Yolu, Sto. 14	1849	37.8959	34.9133	Marcus Koch	2013-07-08	KO:13-00467	resequencing, HEID	28519708	3636942	946
HEID505267	Draba aizoides	505267					-	-	-	-	-	-	Austria	Kärnten, Villach, Gailtaler Alpen, Dobratsch		46.61	13.67	Roswitha Schmickl	2005-08-22		skimming, Heidelberg	1384053	159232	1757
HEID410066	Draba aizoides	410066					B-2008-0090	-	-	-	Frankreich-Exkursion 16.06. - 29.06.2013	-	France	Region Rhône-Alpes; Département Savoie, Arrondissement Albertville, Kanton Aime; Les Trois Vallées, Parc National de la Vanoise, Pralognan-de-Vanoise, Les Prioux, Refuge de RepojuSto. 37	2100	45.3453	6.71586	Marcus Koch	2013-06-27		skimming, Heidelberg	1801919	275812	1637
HEID410287	Draba aizoides	410287					-	-	-	-	Ostalb-Exkursion 03.06. - 07.06.2014	-	Germany	Baden-Württemberg; RP Tübingen; Landkreis Alb-Donau; Schelklingen, Aufstieg zur Burgruine Hohenschelklingen, Jurakalk, Trockenhänge mit Felsköpfen und Felsrippen; Sto. 16	614	48.3785	9,731778	Marcus Koch	2014-06-05		resequencing, HEID	65858134	6038475	710
HEID509493	Draba aizoides	505493					B-2008-0090	-	-	name differs from Gartenbank entry	M. Koch: Exkursion Österreich-Slowakei 2007	-	Slovakia	Karpaten, Innere Westkarpaten, Vel'ká Fatra / Hohe Fatra; Landschaftsverband: ´ilinský kraj, Bezirk (Okres): Martin, Region: Turiec, Blatnica, Gaderská Dolina, Draba-Felsen	1075	48.9401	18.9646	Ingrid Jordon-Thaden	2007-07-12		skimming, Heidelberg	794498	97616	1522
HEID504676	Draba aizoides	504676					-	-	-	-	-	-	Switzerland	Schweizer Jura, bei Epting, Chilchzimmersattel.	1090	47.3626	7.8099	Marcus Koch	2013-04-18		resequencing, HEID	17989758	2686360	751
HEID501437	Draba hispanica	501437					-	-	-	-	-	-	Spain	Prov. Granada, Sierra Nevada Mts. Mirador de Trévelez, on the way from Capileira to Mt. Mulhacén, siliceous rocks and fissures above the pathway.	2410	36.98	-3.32733	Juditha Lihová & M: Slovák	2004-07-16		resequencing, Novogene	25856022	2317801	786
HEID8003382	Draba hispanica	-					-	B076	-	-	BGBM Berlin	-	Spain	Prov. Granada; Santa Bárbara; Sierra de Baza. Dolomitic and clacareous soils; 2000-2200m. Coll: Valdés et al No.1460/88, 21 June 1988 (B).	2000	37.2495	-2.74995	Valdés et al.	1988-06-21		skimming, Heidelberg	1606573	139136	1580
HEID8002968	Draba hispanica	914249						M1_05					Morocco	High-Atlas, Jbel Toubkal	2200	31.06	-7.91				resequencing, Novogene	29225777	2083396	694
HEID500361	Drabella muralis	500361					-	-	Draba nemorosa	-	Marcus Koch, Nahetal-Exkursion, 2010	-	Germany	Rheinland-Pfalz, Bad Kreuznach, Rüdesheim, Dalberg, Wanderung vom Sportplatz zur Burgruine, Felsflur und Wegränder.	-	49.8973	7.73264	Roswitha Schmickl	2010-05-18		resequencing, Novogene	5449978	138261	1290
HEID501367	Drabella muralis	501367					-	-	-	-	-	-	Luxemburg	Tal der Sauer bei Michelau, Camping "Um Gritt", Michelau, Felsfuß.	220	49.9078	6.08533	Marcus Koch	2010-05-10		resequencing, Novogene	22832410	1748214	365
HEID505242	Draba nemorosa	505242					-	-	-	-	Michaela Wernisch (Matschinger)	-	Slovakia	WSW Kosice, 4km E Roznova Kraszna Horka Castle	-	48.6587	20.601	-	2004-04-21		resequencing, Novogene	29319616	2943746	1738
HEID8003441	Draba nemorosa	-					-	B135	-	-	BGBM Berlin	-	Switzerland	Puschlav, Kanton Graubünden, between Poschiavo and Privilasco, 1.080 m. Eckardt April 1968 (B)	1080	46.3319	10.0931	Eckardt, Th.	1968-04-02		skimming, Heidelberg	9856033	1311139	1778
HEID410424	Draba verna; check taxon name; is Draba muralis in my list	410424					-	-	-	-	Marcus Koch: Exkursion Kroatien, Österreich, 05.06.-18.06.2016	-	Austria	Region Niederösterreich; Bezirk Lilienfeld; Naturpark Ötscher-Tormäuer, Nordöstliche Kalkalpen, Naturpark Ötscher-Tormäuer (Bezirk Lilienfeld), Ötschergraben, kurz vorm "Ötscher-Hias"; Berg- und Schluchtwaldvegetation (ÖK73); Sto.23. Die Koordinaten geben jeweils den Beginn der Wanderung an.	671	47.8446	15.2669	Marcus Koch & Peter Sack	2016-06-12		resequencing, Novogene	30994871	1366907	2473
OUTGROUP_ERS2461510	Pseudoturritis turrita	-					-	-	-	downloaded from NCBI (ERS2461510)	-	-		-	-						from other study	91053337	276675	1024
HEID809857	Pseudoturritis turrita		JQ919845	JQ919823	JQ919867			RK237				HEID809857	Italy	Monte Cetona/Cetona (Prov. Siena), Waldrand	950	42.94	11.869				no
SRR22519617	Sinoarabis setosifolia	HEID8000565						S1462; RK025		Hendriks et al. 2023			China	Xizang, Gongjue				D.E. Boufford, et al.			from other study
SRR22519369	Arcyosperma primulifolia	A						S0196-2		Hendriks et al. 2023								O. Polunin, W.R. Sykes, L.H.J. Williams	1952-00-00		from other study
SRR22519503	Parryodes axilliflora	E00170538						S1177		Hendriks et al. 2023								F. Ludlow, G. Sherriff, J.H. Hicks	1949-00-00		from other study
SRR22519442	Pachyneurum grandiflorum	OSBU 23553						S0720		Hendriks et al. 2023								Neuffer, Hurka, Friesen	2014-00-00		from other study
SRR22519651	Drabella muralis	WAG.0314767						S0901		Hendriks et al. 2023								Jan J. Wieringa	2008-00-00		from other study
SRR22519663	Tomostima reptans	HEID8003232						S0836; MO142		Hendriks et al. 2023			USA	Minnesota; Houston Co.; Spring Grove. Abundant sandy soil below outcrops of sandstone; bluff. Coll: C.O. Rosenbahl No.7415, 21 May 1940 (MO).		43.5531	-91.6419	C.O. Rosenbahl	1940-05-21		from other study
