## Supplementary Table 2 for "Split or spread - A spatio-temporal framework for the evolution of annual *Arabis* (Brassicaceae) in Eurasia"

### Sheet: Tabelle1
B20060956 - HEID505242			estimate
A. alpina - D. nemorosa		meanlog	2.65314
		sdlog	0.113811
HEID8000822 - HEID504987			estimate
A. verna - A. vulcanica		meanlog	1.43835
		sdlog	0.338232
